# Microbial interactions in the mosquito gut determine *Serratia* colonization and blood feeding propensity

**DOI:** 10.1101/2020.04.14.039701

**Authors:** Elena V. Kozlova, Shivanand Hegde, Christopher M. Roundy, George Golovko, Miguel A. Saldaña, Charles E. Hart, Enyia R Anderson, Emily A Hornett, Kamil Khanipov, Vsevolod L. Popov, Maria Pimenova, Yiyang Zhou, Yuriy Fovanov, Scott C. Weaver, Andrew L. Routh, Eva Heinz, Grant L. Hughes

**Affiliations:** Department of Pathology, University of Texas Medical Branch, Galveston, TX, USA; Departments of Vector Biology and Tropical Disease Biology, Centre for Neglected Tropical Disease, Liverpool School of Tropical Medicine, Liverpool, UK; World Reference Center for Emerging Viruses and Arboviruses, Institute for Human Infections and Immunity, and Department of Microbiology and Immunology, University of Texas Medical Branch, Galveston, TX, USA; Department of Pharmacology and Toxicology, Sealy Center for Structural Biology, University of Texas Medical Branch, Galveston, TX, United States; Department of Paediatrics and Tropical Medicine, Baylor College of Medicine, Houston, TX, United States; The Institute for Translational Science, University of Texas Medical Branch, Galveston, TX, United States. Institute for Global Health and Translational Science and SUNY Center for Environmental Health and Medicine, SUNY Upstate Medical University, Syracuse, NY, United States; Institute of Integrative Biology, University of Liverpool, Liverpool, UK; Department of Biochemistry and Molecular Biology, University of Texas Medical Branch, Galveston, TX, USA; Departments of Vector Biology and Clinical Sciences, Liverpool School of Tropical Medicine, Liverpool, UK

## Abstract

How microbe-microbe interactions dictate microbial complexity in the mosquito gut is unclear. Previously we found that *Serratia*, a gut symbiont that alters vector competence and is being considered for vector control, poorly colonized *Aedes aegypti* yet was abundant in *Culex quinquefasciatus* reared under identical conditions. To investigate the incompatibility between *Serratia* and *Ae. aegypti*, we characterized two distinct strains of *Serratia marcescens* from *Cx. quinquefasciatus* and examined their ability to infect *Ae. aegypti*. Both *Serratia* strains poorly infected *Ae. aegypti*, but when microbiome homeostasis was disrupted, the prevalence and titers of *Serratia* were similar to the infection in its native host. Examination of multiple genetically diverse *Ae. aegypti* lines found microbial interference to *S. marcescens* was commonplace, however one line of *Ae. aegypti* was susceptible to infection. Microbiome analysis of resistant and susceptible lines indicated an inverse correlation between *Enterobacteriaceae* bacteria and *Serratia*, and experimental co-infections in a gnotobiotic system recapitulated the interference phenotype. Furthermore, we observed an effect on host behaviour; *Serratia* exposure to *Ae. aegypti* disrupted their feeding behaviour, and this phenotype was also reliant on interactions with their native microbiota. Our work highlights the complexity of host-microbe interactions and provides evidence that microbial interactions influence mosquito behaviour.
