## Supplementary material for "Microbial interactions in the mosquito gut determine *Serratia* colonization and blood feeding propensity": Table S1

### Sheet: Sheet1
List of generations number (or time) of Aedes aegpyti colonies
Species	Colony	Age
Ae. aegypti	Galveston*	F4
Ae. aegypti	Iquitos*	10 years
Ae. aegypti	Rio Grand Valley	F7
Ae. aegypti	Juchitan oaxaca*	3 years
Ae. aegypti	Dakar	4 years
Ae. aegypti	Dominican Republic	F10
Ae. aegypti	Thailand*	10 years
Ae. aegypti	Salvador	F8
* indicates lines used from microbiome sequencing.
