## Supplementary material for "Microbial interactions in the mosquito gut determine *Serratia* colonization and blood feeding propensity": Table S2

### Sheet: Sheet1
Gene	Forward primer (5’-3’)	Reverse primer (5’-3’)	Reference
16S rRNA	AGAGTTTGATCATGGCTCAG	GTGTGACGGGCGGTGTGTAC	Alfredo Mendoza-Espinoza et al. (2008). Avian Dis. 52: 54-58.
psf1	CCGGCATCGGCAAAGTCT	ATCTGGCCCGGCTCGTAGCC	Zhu et al 2008 PNAS. 108: E211-217
aeg-S7	ACCGCCG TCTACGATGCCA	ATGGTGGTCTGCTGGTTCTT	Isoe et al., 2011
Cq-S7	CTGGAGATGAACTGGACCT	CTT GTACACCGACGTGAAGG	Xia and Zwiebel, (2006). Insect Biochem Mol Biol. 36: 169-76.
