## Supplementary material for "Microbial interactions in the mosquito gut determine *Serratia* colonization and blood feeding propensity": Table S4

### Sheet: Table SX
Serratia marcescens	marcescens	SM39	AP013063.1
Serratia marcescens	marcescens	AS-1	AP019009.1
Serratia marcescens	marcescens	ATCC 274	AP021873.1
Serratia proteamaculans	proteamaculans	568	CP000826.1
Serratia plymuthica	plymuthica	AS9	CP002773.1
Serratia sp.	sp	AS12	CP002774.1
Serratia sp.	sp	AS13	CP002775.1
Serratia sp.	sp	SCBI	CP003424.1
Serratia sp.	sp	FGI94	CP003942.1
Serratia marcescens	marcescens	WW4	CP003959.1
Serratia sp.	sp	FS14	CP005927.1
Serratia plymuthica	plymuthica	4Rx13	CP006250.1
Serratia liquefaciens	liquefaciens	ATCC 27592	CP006252.1
Serratia plymuthica	plymuthica	S13	CP006566.1
Serratia plymuthica	plymuthica	V4	CP007439.1
Serratia marcescens	marcescens	AS1	CP010584.1
Serratia liquefaciens	liquefaciens	HUMV-21	CP011303.1
Serratia marcescens	marcescens	CAV1492	CP011642.1
Serratia plymuthica	plymuthica	3Rp8	CP012096.1
Serratia plymuthica	plymuthica	3Re4-18	CP012097.1
Serratia marcescens	marcescens	RSC-14	CP012639.1
Serratia marcescens	marcescens	SmUNAM836	CP012685.1
Serratia marcescens	marcescens	B3R3	CP013046.2
Serratia fonticola	fonticola	GS2	CP013913.1
Serratia liquefaciens	liquefaciens	FDAARGOS_125	CP014017.2
Serratia rubidaea	rubidaea	1122	CP014474.1
Serratia plymuthica	plymuthica	PRI-2C	CP015613.1
Serratia marcescens	marcescens	U36365	CP016032.1
Serratia sp.	sp	YD25	CP016948.1
Serratia marcescens	marcescens	UMH1	CP018915.1
Serratia marcescens	marcescens	UMH5	CP018917.1
Serratia marcescens	marcescens	UMH7	CP018919.1
Serratia marcescens	marcescens	UMH9	CP018923.1
Serratia marcescens	marcescens	UMH2	CP018924.1
Serratia marcescens	marcescens	UMH3	CP018925.1
Serratia marcescens	marcescens	UMH6	CP018926.1
Serratia marcescens	marcescens	UMH8	CP018927.1
Serratia marcescens	marcescens	UMH10	CP018928.1
Serratia marcescens	marcescens	UMH11	CP018929.1
Serratia marcescens	marcescens	UMH12	CP018930.1
Serratia marcescens	marcescens	1274	CP019927.2
Serratia marcescens	marcescens	BWH-23	CP020501.1
Serratia marcescens	marcescens	95	CP020503.1
Serratia marcescens	marcescens	BWH-35	CP020507.1
Serratia marcescens	marcescens	332	CP021164.1
Serratia marcescens	marcescens	S2I7	CP021984.1
Serratia sp.	sp	MYb239	CP023268.1
Serratia marcescens	marcescens	SOLR4	CP025698.1
Serratia marcescens	marcescens	FDAARGOS_65	CP026050.1
Serratia sp.	sp	SSNIH1	CP026383.1
Serratia marcescens	marcescens	GN26	CP026650.1
Serratia marcescens	marcescens	AR_0027	CP026702.1
Serratia marcescens	marcescens	SGAir0764	CP027300.1
Serratia marcescens	marcescens	AR_0091	CP027533.1
Serratia marcescens	marcescens	AR_0099	CP027539.1
Serratia marcescens	marcescens	EL1	CP027796.1
Serratia marcescens	marcescens	KS10	CP027798.1
Serratia marcescens	marcescens	AR_0124	CP028946.1
Serratia marcescens	marcescens	AR_0130	CP028947.1
Serratia marcescens	marcescens	AR_0123	CP028948.1
Serratia marcescens	marcescens	AR_0121	CP028949.1
Serratia marcescens	marcescens	CAV1761	CP029449.1
Serratia marcescens	marcescens	AR_0131	CP029715.1
Serratia marcescens	marcescens	AR_0122	CP029746.1
Serratia marcescens	marcescens	N4-5	CP031316.1
Serratia sp.	sp	1D1416	CP032738.1
Serratia sp.	sp	P2ACOL2	CP033162.1
Serratia sp.	sp	LS-1	CP033504.1
Serratia marcescens	marcescens	N10A28	CP033623.1
Serratia sp.	sp	FDAARGOS_506	CP033831.1
Serratia liquefaciens	liquefaciens	FG3	CP033893.1
Serratia quinivorans	quinivorans	PKL:12	CP038467.1
Serratia nematodiphila	nematodiphila	DH-S01	CP038662.1
Serratia fonticola	fonticola	MS5	CP040182.1
Serratia marcescens	marcescens	WVU-001	CP041122.1
Serratia marcescens	marcescens	WVU-002	CP041123.1
Serratia marcescens	marcescens	WVU-003	CP041124.1
Serratia marcescens	marcescens	WVU-004	CP041125.1
Serratia marcescens	marcescens	WVU-005	CP041126.1
Serratia marcescens	marcescens	WVU-006	CP041129.1
Serratia marcescens	marcescens	WVU-007	CP041130.1
Serratia marcescens	marcescens	WVU-008	CP041131.1
Serratia marcescens	marcescens	WVU-009	CP041132.1
Serratia marcescens	marcescens	WVU-010	CP041134.1
Serratia marcescens	marcescens	ATCC 13880	CP041233.1
Serratia sp.	sp	KUDC3025	CP041764.1
Serratia marcescens	marcescens	E28	CP042512.1
Serratia proteamaculans	proteamaculans	336X	CP045913.1
Serratia marcescens	marcescens	1602	CP047391.1
Serratia sp.	sp	NGAS9	CP047605.1
Serratia marcescens	marcescens	4201	CP047679.1
Serratia marcescens	marcescens	3024	CP047682.1
Serratia marcescens	marcescens	2838	CP047685.1
Serratia marcescens	marcescens	1140	CP047688.1
Serratia marcescens	marcescens	C110	CP047691.1
Serratia liquefaciens	liquefaciens	JL02	CP048043.1
Serratia marcescens	marcescens	Db11	HG326223.1
Serratia marcescens	marcescens	SMB2099	HG738868.1
Serratia plymuthica	plymuthica	NCTC8900	LR134151.1
Serratia rubidaea	rubidaea	NCTC9419	LR134155.1
Serratia plymuthica	plymuthica	NCTC8015	LR134478.1
Serratia rubidaea	rubidaea	NCTC10036	LR134493.1
Serratia quinivorans	quinivorans	NCTC13188	LR134494.1
Serratia rubidaea	rubidaea	NCTC12971	LR590463.1
Serratia marcescens	marcescens	4928STDY7387938	LR607375.1
Serratia plymuthica	plymuthica	NCTC12961	LS483469.1
Serratia rubidaea	rubidaea	NCTC10848	LS483492.1
Serratia marcescens	marcescens	PWN146	LT575490.1
Serratia grimesii	grimesii	BXF1	LT883155.1
Serratia ficaria	ficaria	NCTC12148	LT906479.1
Serratia sp.	sp	JKS000199	LT907843.1
