## Supplementary material for "Microbial interactions in the mosquito gut determine *Serratia* colonization and blood feeding propensity": Table S4

### Sheet: Sheet1
Species	Average ANI distance
Ficaria	0.110193
Fonticola	0.187732
Grimensii	0.170926
Liquefaciens	0.166557
Marcescens	0.053726
Nematodiphila	0.0519203
Plymuthica	0.153915
Proteamaculans	0.174549
Rubidaea	0.155181
Sp.	0.0965043
